# YhcB coordinates peptidoglycan and LPS biogenesis with phospholipid synthesis during *Escherichia coli* cell growth

**DOI:** 10.1101/2021.04.16.440158

**Authors:** Emily C. A. Goodall, Georgia L. Isom, Jessica L. Rooke, Christopher Icke, Karthik Pullela, Bing Zhang, James Rae, Wee Boon Tan, Matthias Winkle, Antoine Delhaye, Eva Heinz, Jean-Francois Collet, Adam F. Cunningham, Mark A. Blaskovich, Robert G. Parton, Jeff A. Cole, Shu-Sin Chng, Waldemar Vollmer, Jack A. Bryant, Ian R. Henderson

**Affiliations:** Institute for Molecular Bioscience, The University of Queensland, St. Lucia, Australia; Institute of Microbiology and Infection, University of Birmingham, UK; Department of Chemistry, National University of Singapore, Singapore; Centre for Bacterial Cell Biology, Biosciences Institute, Newcastle University, Newcastle upon Tyne, UK; de Duve Institute, Université Catholique de Louvain, Brussels, Belgium; Departments of Vector Biology and Clinical Sciences, Liverpool School of Tropical Medicine, Liverpool, UK; Centre for Microscopy and Microanalysis, The University of Queensland, St. Lucia, Australia

**Keywords:** YhcB, cell envelope, polymyxin B, *Escherichia coli*, LPS, peptidoglycan, phospholipid membrane, TraDIS, TIS, transposon mutagenesis

## Abstract

The cell envelope is essential for viability in all kingdoms of life. It retains enzymes and substrates within a confined space while providing a protective barrier to the external environment. Destabilising the envelope of bacterial pathogens is a common strategy employed by antimicrobial treatment. However, even in one of the most well studied organisms, *Escherichia coli*, there remain gaps in our understanding of how the synthesis of the successive layers of the cell envelope are coordinated during growth and cell division. Here, we used a whole genome phenotypic screen to identify mutants with a defective cell envelope. We report that loss of *yhcB*, a conserved gene of unknown function, results in loss of envelope stability, increased cell permeability and dysregulated control of cell size. Using whole genome transposon mutagenesis strategies we report the complete genetic interaction network of *yhcB*, revealing all genes with a synthetic negative and a synthetic positive relationship. These genes include those previously reported to have a role in cell envelope biogenesis. Surprisingly, we identified genes previously annotated as essential that became non-essential in a Δ*yhcB* background. Subsequent analyses suggest that YhcB sits at the junction of several envelope biosynthetic pathways coordinating the spatiotemporal growth of the cell, highlighting YhcB as an as yet unexplored antimicrobial target.
