## Supplemental Table 2 for "YhcB coordinates peptidoglycan and LPS biogenesis with phospholipid synthesis during *Escherichia coli* cell growth"

### Sheet: Sheet1
File	Total Reads	Reads Matched	% Matched	Reads Mapped	% Mapped	Unique Insertion Sites CP009273.1	Seq Len/UIS CP009273.1	Total Unique Insertion Sites	Total Seq Len/Total UIS
BW control 1	3314847	3028255	91.3543	2928907	96.7193	331974	13.9513	331974	13.9513
BW control 2	3241859	3048175	94.0255	2918235	95.7371	595007	7.78389	595007	7.78389
yhcB 1	4530049	4072518	89.9001	3469110	85.1834	460188	10.0643	460188	10.0643
yhcB 2	3992239	3564222	89.2788	3091441	86.7354	429400	10.7859	429400	10.7859
