## Supplemental Table 5 for "YhcB coordinates peptidoglycan and LPS biogenesis with phospholipid synthesis during *Escherichia coli* cell growth"

### Sheet: Australia Samples
Peptidoglycan composition		BW25113 (exponential phase)			BW25113ΔyhcB (exponential phase)			BW25113 (stationary phase)		BW25113ΔyhcB (stationary phase)
		1	2	3	1	2	3	1	2	1	2	3
Peak No.	Muropeptide	% Area	% Area	% Area	% Area	% Area	% Area	% Area	% Area	% Area	% Area	% Area
1	Tri	7.31	7.37	7.63	7.74	7.46	6.86	7.89	7.42	10.11	6.57	8.59
2	TetraGly4	1.29	1.3	1.17	0.92	0.78	1.25	1.69	1.92	0.91	2	0.67
3	Tetra	44.57	44.42	45.4	42.14	42.23	36.99	24.64	22.86	32.09	33.88	34.26
4	PentaGly5	0.55	1.35	0.66	1.47	0.3	0.79	0	0.57	0.59	1.82	n.d.
5	Di	0.61	0.72	0.62	1.1	0.84	1.33	2.19	2.08	0.9	1.3	1.12
6	Tri-LysArg	3.3	4.37	3.31	4.5	3.07	4.63	4.74	4.57	4.88	2.92	3.04
7	TetraTri(3-3)	1.73	1.42	1.43	0.57	0.99	1.35	4.62	3.88	2.56	1.89	3.08
8	TetraTetraGly4	0.76	0.66	0.64	0.8	0.83	1.15	3.23	2.85	1.02	1.6	1.37
9	TetraTri	1.73	1.69	1.72	2.2	2.19	2.18	3.2	2.79	1.62	2.07	1.93
10	TetraPentaGly5	n.d.	n.d.	n.d.	n.d.	n.d.	1	0.87	0.68	0.69	0.97	0.97
11	TetraTetra	31.86	30.29	31.95	30.42	34.38	30.25	21.94	19.64	25.15	25.05	27.71
12	TetraAnh	0.47	0.93	0.47	1.04	0.36	1.22	1.65	1.34	1.1	1.76	0
13	TetraTetraTri	0.31	0.84	0.41	0.89	0.32	0.56	2.65	2.77	n.d.	n.d.	n.d.
14	TetraTri-LysArg	1.78	1.45	1.71	1.43	1.84	2.22	6.26	6.19	5.04	3.6	6.52
15	TetraTertaTetra	1.46	1.28	1.33	1.64	2.07	2.83	2.69	2.79	1.53	1.76	2.1
16	TetraTetraAnh I	0.41	0.36	0.37	0.56	0.54	1.21	0.62	0.44	0.6	0.67	0.66
17	TetraTetraAnh II	0.5	0.47	0.43	0.71	0.68	0.91	0.63	0.53	0.84	0.93	0.94
1-17	all known	98.64	98.92	99.25	98.13	98.88	96.73	89.51	83.32	89.63	88.79	92.96
	monomers (total)	58.4246	60.1799	59.2343	58.9728	55.2994	53.6028	45.9725	47.3116	55.2047	54.612	51.2909
	monomer di	0.61841	0.727861	0.624685	1.12096	0.849515	1.37496	2.44665	2.4964	1.00413	1.46413	1.20482
	monomer tri	7.41079	7.45047	7.68766	7.8875	7.5445	7.09191	8.81466	8.90542	11.2797	7.39948	9.24053
	monomer tetra	45.661	45.8451	46.2166	44.0029	43.0724	39.5017	29.371	29.0446	37.03	40.1397	36.8546
	monomer tetraGly4	0.770479	0.667206	0.644836	0.815245	0.839401	1.18888	3.60854	3.42055	1.13801	1.802	1.47375
	dimers (total)	38.5341	36.0696	37.8942	36.5739	41.0801	40.4425	42.6098	40.9866	40.723	39.6216	44.9763
	dimers(4-3)	36.7802	34.634	36.4534	35.9931	40.0789	39.0468	37.4483	36.3298	37.8668	37.493	41.6631
	dimers(3-3)	1.75385	1.4355	1.44081	0.580862	1.00121	1.39564	5.16143	4.65675	2.85619	2.12862	3.31325
	dimers anhydro	0.922547	0.839062	0.806045	1.2942	1.23382	2.19167	1.39649	1.16419	1.6066	1.802	1.72117
	Trimers (Total)	1.7944	2.14315	1.75315	2.57821	2.41707	3.5046	5.96581	6.67307	1.70702	1.98221	2.25904
	trimer (anhydro)	0	0	0	0	0	0	0	0	0	0	0
	dipeptides (total)	0.61841	0.727861	0.624685	1.12096	0.849515	1.37496	2.44665	2.4964	1.00413	1.46413	1.20482
	tripeptides (total)	13.3348	14.3031	13.5077	14.6423	13.1479	14.558	20.6569	19.5282	19.6	13.27	17.395
	tetrapeptides (total)	85.3068	83.4513	85.1016	82.4654	85.5515	82.2478	74.1053	73.1957	76.085	80.9945	79.5611
	pentapeptides (total)	0.557583	1.36474	0.664987	1.49801	0.303398	1.33361	0.485979	1.09217	1.04318	2.59601	0.52173
	Tri-LysArg (total)	4.24777	5.15063	4.19647	5.31438	4.03519	5.93404	8.79231	9.19947	8.25616	5.31591	6.77711
	3-3 linkage	0.876926	0.717752	0.720403	0.290431	0.500607	0.697819	2.58072	2.32837	1.42809	1.06431	1.65663
	chain ends (anhydros)	0.783996	1.21984	0.742233	1.49122	0.775351	1.9918	2.30887	1.99632	1.7628	2.58287	0.573723
	degree of cross-linkage	19.8652	18.7492	19.5315	19.1464	21.3457	21.3894	23.2935	22.7176	20.9305	20.4715	23.2412
	% peptides in cross-links	41.5754	39.8201	40.7657	41.0272	44.7006	46.3972	54.0275	52.6884	44.7953	45.388	48.7091
	n.d., not detected
