## Supplemental Table 6 for "YhcB coordinates peptidoglycan and LPS biogenesis with phospholipid synthesis during *Escherichia coli* cell growth"

### Sheet: PANTHER_87s.lethal_BiolProcess_
Analysis Type:	PANTHER Overrepresentation Test (Released 20200728)
Annotation Version and Release Date:	GO Ontology database DOI: 10.5281/zenodo.4081749 Released 2020-10-09
Analyzed List:	Client Text Box Input (Escherichia coli)
Reference List:	Escherichia coli (all genes in database)
Test Type:	FISHER
Correction:	BONFERRONI
Bonferroni count:	1126
GO biological process complete	Escherichia coli - REFLIST (4391)	Client Text Box Input (87)	Client Text Box Input (expected)	Client Text Box Input (over/under)	Client Text Box Input (fold Enrichment)	Client Text Box Input (P-value)
enterobacterial common antigen biosynthetic process (GO:0009246)	13	6	0.26	+	23.29	0.00113
enterobacterial common antigen metabolic process (GO:0046378)	13	6	0.26	+	23.29	0.00113
lipopolysaccharide core region metabolic process (GO:0046401)	26	7	0.52	+	13.59	0.00262
lipopolysaccharide core region biosynthetic process (GO:0009244)	26	7	0.52	+	13.59	0.00262
oligosaccharide biosynthetic process (GO:0009312)	51	8	1.01	+	7.92	0.0163
cellular polysaccharide biosynthetic process (GO:0033692)	118	18	2.34	+	7.7	5.75e-08
polysaccharide biosynthetic process (GO:0000271)	120	18	2.38	+	7.57	7.38e-08
cellular carbohydrate biosynthetic process (GO:0034637)	123	18	2.44	+	7.39	1.07e-07
cellular polysaccharide metabolic process (GO:0044264)	129	18	2.56	+	7.04	2.16e-07
oligosaccharide metabolic process (GO:0009311)	65	9	1.29	+	6.99	0.0115
polysaccharide metabolic process (GO:0005976)	134	18	2.65	+	6.78	3.8e-07
carbohydrate biosynthetic process (GO:0016051)	149	19	2.95	+	6.44	2.55e-07
cell division (GO:0051301)	93	11	1.84	+	5.97	0.00451
lipopolysaccharide biosynthetic process (GO:0009103)	78	9	1.55	+	5.82	0.0435
carbohydrate derivative biosynthetic process (GO:1901137)	253	22	5.01	+	4.39	6.55e-06
cellular carbohydrate metabolic process (GO:0044262)	238	19	4.72	+	4.03	0.000312
carbohydrate derivative metabolic process (GO:1901135)	391	28	7.75	+	3.61	1.99e-06
cellular macromolecule biosynthetic process (GO:0034645)	478	31	9.47	+	3.27	1.96e-06
response to abiotic stimulus (GO:0009628)	247	16	4.89	+	3.27	0.0387
macromolecule biosynthetic process (GO:0009059)	482	31	9.55	+	3.25	2.38e-06
carbohydrate metabolic process (GO:0005975)	391	23	7.75	+	2.97	0.00243
organic substance biosynthetic process (GO:1901576)	952	43	18.86	+	2.28	2.58e-05
cellular biosynthetic process (GO:0044249)	936	42	18.55	+	2.26	4.92e-05
biosynthetic process (GO:0009058)	965	43	19.12	+	2.25	3.31e-05
cellular macromolecule metabolic process (GO:0044260)	907	39	17.97	+	2.17	0.000837
macromolecule metabolic process (GO:0043170)	1088	41	21.56	+	1.9	0.00939
primary metabolic process (GO:0044238)	1716	55	34	+	1.62	0.0123
Unclassified (UNCLASSIFIED)	931	9	18.45	-	0.49	0
