## Supplemental Table 7 for "YhcB coordinates peptidoglycan and LPS biogenesis with phospholipid synthesis during *Escherichia coli* cell growth"

### Sheet: Sheet1
Supplementary Table 7. Mutations identified by AlbaTraDIS as suppressor mutations
vanc200 = 200 µg/ml vancomycin; s1e05 = 1% SDS and 0.5 mM EDTA;
Gene	Category	Start	End	MaxLogFC	Expression	Direction	Upstream	Dataset
rsmA	knockout	51608	52430	7	increased_insertions	nodirection	NA	vanc200
rluA	upregulated	59686	60346	4.57807	increased_insertions	reverse		vanc200
rapA	knockout	60357	63264	4.57807	increased_insertions	reverse	rluA__3prime	vanc200
gcd	knockout	135321	137712	3.31732	increased_insertions	forward	hpt	vanc200
cdsA	knockout	192163	193021	11.9906	increased_insertions	forward	rseP__3prime	vanc200
rseP	upregulated	193032	194385	11.9906	increased_insertions	forward		vanc200
ampG	knockout	447525	449001	5.07458	increased_insertions	reverse	cyoA__3prime	vanc200
acrB	knockout	476709	479859	3	increased_insertions	nodirection	NA	vanc200
acrA	knockout	479881	481075	4.17555	increased_insertions	reverse	acrB__3prime	vanc200
ybiR	downregulated	849102	850221	-6.09106	increased_insertions	reverse		vanc200
ldtB	knockout	850279	851200	6.09106	increased_insertions	reverse	mntS__3prime	vanc200
fabF	knockout	1147394	1148636	5	increased_insertions	nodirection	NA	vanc200
yceG	knockout	1149567	1150590	10	increased_insertions	nodirection	NA	vanc200
yciM	knockout	1334814	1335984	8.6493	increased_insertions	forward	yciM__3prime	vanc200
1406155_1429215	unclassified	1406155	1429215	1.1083	increased_insertions	forward	1406155_1429215__3prime	vanc200
prc	knockout	1907024	1909073	5	increased_insertions	nodirection	NA	vanc200
proQ	knockout	1909092	1909791	8.74705	increased_insertions	reverse	prc__3prime	vanc200
yeeJ	knockout	2038418	2045495	2.0488	increased_insertions	forward	shiA	vanc200
rfbD	knockout	2104557	2105457	3.31134	increased_insertions	forward/nodirection	NA/2111946_2112132	vanc200
rfbB	knockout	2105456	2106542	3	increased_insertions	nodirection	NA	vanc200
2133182_2133219	downregulated	2133182	2133219	-6.0966	increased_insertions	reverse		vanc200
asmA	knockout	2133239	2135093	6.0966	increased_insertions	reverse	wza__3prime	vanc200
sanA	knockout	2226356	2227076	4	increased_insertions	nodirection	NA	vanc200
mlaA	knockout	2457730	2458486	9	increased_insertions	nodirection	NA	vanc200
alaC	knockout	2490535	2491774	6.23869	increased_insertions	forward	ypdA	vanc200
ygbE	over_50_perc_inactivation	2866372	2866696	4.98386	increased_insertions	forward	iap	vanc200
relA	upregulated	2904775	2907010	6.06903	increased_insertions	reverse		vanc200
rlmD	knockout	2907057	2908359	6.06903	increased_insertions	reverse	relA__3prime	vanc200
qseB	increased_mutants_at_end_of_gene	3163186	3163846	8	increased_insertions	nodirection	NA	vanc200
qseC	knockout	3163842	3165192	8	increased_insertions	nodirection	NA	vanc200
tolC	knockout	3171473	3172955	7	increased_insertions	nodirection	NA	vanc200
agaR	knockout	3271214	3272024	5.83353	increased_insertions	reverse	garP__3prime	vanc200
lpoA	knockout	3286758	3288795	2	increased_insertions	nodirection	NA	vanc200
nlpI	knockout	3301398	3302283	8	increased_insertions	nodirection	NA	vanc200
pnp	knockout	3302391	3304527	8	increased_insertions	nodirection	NA	vanc200
mlaB	knockout	3330321	3330615	9	increased_insertions	nodirection	NA	vanc200
mlaC	knockout	3330614	3331250	9	increased_insertions	nodirection	NA	vanc200
mlaD	knockout	3331268	3331820	9	increased_insertions	nodirection	NA	vanc200
mlaE	knockout	3331824	3332607	9	increased_insertions	nodirection	NA	vanc200
mlaF	knockout	3332614	3333424	9	increased_insertions	nodirection	NA	vanc200
sspA	knockout	3370140	3370779	6	increased_insertions	nodirection	NA	vanc200
dam	upregulated	3508435	3509272	3.73545	increased_insertions	reverse		vanc200
damX	knockout	3509378	3510665	3.73545	increased_insertions	reverse	dam__3prime	vanc200
aroB	upregulated	3510756	3511845	5.48061	increased_insertions	reverse		vanc200
aroK	knockout	3511901	3512423	5.48061	increased_insertions	reverse	aroB__3prime	vanc200
hofQ	knockout	3512823	3514062	5.62952	increased_insertions	forward	mrcA	vanc200
mrcA	knockout	3516229	3518782	2	increased_insertions	nodirection	NA	vanc200
yhhM	unclassified	3598610	3598970	8.8851	increased_insertions	forward	yhhN__3prime	vanc200
yhhN	upregulated	3599110	3599737	8.8851	increased_insertions	forward		vanc200
rbbA	knockout	3620162	3622898	3.33913	increased_insertions	forward	yhiM	vanc200
yhiM	knockout	3628200	3629253	1.63188	increased_insertions	reverse	yhiL__3prime	vanc200
slp	downregulated	3647320	3647887	-1.62002	increased_insertions	reverse		vanc200
dctR	knockout	3648042	3648573	1.62002	increased_insertions	reverse	insH1__3prime	vanc200
yhjA	knockout	3661150	3662548	2.77109	increased_insertions	forward	treF	vanc200
yhjK	knockout	3676989	3678978	11.4333	increased_insertions	reverse	dctA__3prime	vanc200
3677375_3679069	knockout	3677375	3679069	11.4333	increased_insertions	reverse	yhjK__3prime	vanc200
waaY	upregulated	3793626	3794325	1.39512	increased_insertions	reverse		vanc200
waaJ	knockout	3794342	3795359	1.39512	increased_insertions	reverse	waaY__3prime	vanc200
waaR	knockout	3795398	3796418	5.79924	increased_insertions	reverse	waaJ__3prime	vanc200
waaB	knockout	3796417	3797497	5.79924	increased_insertions	reverse	waaR__3prime	vanc200
pstB	upregulated	3900952	3901726	4.52671	increased_insertions	reverse		vanc200
3901746_3901810	downregulated	3901746	3901810	-4.52671	increased_insertions	reverse		vanc200
pstA	knockout	3901908	3902799	4.52671	increased_insertions	reverse	pstB__3prime	vanc200
pstC	upregulated	3902798	3903758	4.28193	increased_insertions	reverse		vanc200
3903802_3903837	downregulated	3903802	3903837	-4.28193	increased_insertions	reverse		vanc200
pstS	knockout	3903844	3904885	4.28193	increased_insertions	reverse	pstC__3prime	vanc200
hemY	upregulated	3980045	3981242	3.79406	increased_insertions	reverse		vanc200
hemX	knockout	3981244	3982426	3.79406	increased_insertions	reverse	hemY__3prime	vanc200
tpiA	upregulated	4100667	4101435	4.87434	increased_insertions	reverse		vanc200
yiiQ	knockout	4101542	4102142	4.87434	increased_insertions	reverse	tpiA__3prime	vanc200
xylE	knockout	4230706	4232182	1.905	increased_insertions	forward	4235019_4235145	vanc200
yjcB	knockout	4264687	4264969	7.58444	increased_insertions	forward	yjcC	vanc200
phnJ	upregulated	4308577	4309423	4.74555	increased_insertions	reverse	phnK__3prime	vanc200
phnI	knockout	4309415	4310480	4.74555	increased_insertions	reverse	phnJ__3prime	vanc200
4315618_4316201	downregulated	4315618	4316201	-4.81997	increased_insertions	reverse		vanc200
yjdM	knockout	4316215	4316551	4.81997	increased_insertions	reverse	yjdN__3prime	vanc200
fklB	knockout	4418751	4419372	6.35542	increased_insertions	reverse	ytfB__3prime	vanc200
yjhG	knockout	4511943	4513911	2.95095	increased_insertions	forward	ryjB	vanc200
yjjU	downregulated	4602227	4603301	-8.23118	increased_insertions	reverse	rsmC__3prime	vanc200
yjjV	knockout	4603297	4604077	8.23118	increased_insertions	reverse	rsmC__3prime	vanc200
rsmA	knockout	51608	52430	6	increased_insertions	nodirection	NA	s1e05
rapA	knockout	60357	63264	2.92458	increased_insertions	reverse	rluA__3prime	s1e05
map	upregulated	185198	185993	5.68918	increased_insertions	reverse		s1e05
ispU	upregulated	191389	192151	6.63109	increased_insertions	forward		s1e05
yafD	knockout	227608	228409	3.17867	increased_insertions	forward	yafD__3prime	s1e05
proB	knockout	256098	257202	4	increased_insertions	nodirection	NA	s1e05
proA	knockout	257213	258467	4	increased_insertions	nodirection	NA	s1e05
tgt	knockout	421592	422720	4	increased_insertions	nodirection	NA	s1e05
modC	downregulated	792009	793068	-5.52341	increased_insertions	reverse		s1e05
ybhA	knockout	793068	793887	5.52341	increased_insertions	reverse	modE__3prime	s1e05
rpmF	downregulated	1142822	1142996	-5.13983	increased_insertions	reverse		s1e05
plsX	knockout	1143076	1144147	5.13983	increased_insertions	reverse	yceF__3prime	s1e05
acpP	upregulated	1147070	1147307	6.98637	increased_insertions	forward		s1e05
fabF	knockout	1147394	1148636	5	increased_insertions	nodirection	NA	s1e05
fadR	knockout	1230393	1231113	8	increased_insertions	nodirection	NA	s1e05
galU	downregulated	1286912	1287821	-3.34038	increased_insertions	reverse		s1e05
hns	knockout	1287964	1288378	3.34038	increased_insertions	reverse	ychJ__3prime	s1e05
puuA	knockout	1353746	1355165	5.85072	increased_insertions	forward	puuD	s1e05
ydjE	knockout	1846877	1848236	2.34329	increased_insertions	forward	gapA	s1e05
prc	upregulated	1907024	1909073	5.34193	increased_insertions	reverse		s1e05
proQ	knockout	1909092	1909791	5.34193	increased_insertions	reverse	prc__3prime	s1e05
rfbD	knockout	2104557	2105457	2.55851	increased_insertions	nodirection/forward	2111946_2112132/NA	s1e05
rfbB	knockout	2105456	2106542	2	increased_insertions	nodirection	NA	s1e05
sanA	knockout	2226356	2227076	4	increased_insertions	nodirection	NA	s1e05
glpA	knockout	2346125	2347754	3.20187	increased_insertions	reverse	glpT__3prime	s1e05
folC	upregulated	2425152	2426421	8.09559	increased_insertions	reverse		s1e05
accD	knockout	2426490	2427405	8.09559	increased_insertions	reverse	folC__3prime	s1e05
mlaA	knockout	2457730	2458486	5	increased_insertions	nodirection	NA	s1e05
alaC	knockout	2490535	2491774	4.5346	increased_insertions	forward	ypdA	s1e05
ppk	knockout	2616402	2618469	2	increased_insertions	nodirection	NA	s1e05
ygbE	over_50_perc_inactivation	2866372	2866696	3.75063	increased_insertions	forward	iap	s1e05
relA	upregulated	2904775	2907010	3.57186	increased_insertions	reverse		s1e05
rlmD	knockout	2907057	2908359	3.57186	increased_insertions	reverse	relA__3prime	s1e05
yghJ	knockout	3107908	3112471	2.2748	increased_insertions	reverse	pppA__3prime	s1e05
lpoA	knockout	3286758	3288795	1.58609	increased_insertions	forward	lpoA__3prime	s1e05
nlpI	knockout	3301398	3302283	6	increased_insertions	nodirection	NA	s1e05
pnp	knockout	3302391	3304527	6	increased_insertions	nodirection	NA	s1e05
psrO	knockout	3304583	3304757	5.15466	increased_insertions	reverse	pnp__3prime	s1e05
yhbX	upregulated	3313346	3314972	3.44272	increased_insertions	reverse		s1e05
mlaB	unclassified	3330321	3330615	6	increased_insertions	nodirection	NA	s1e05
mlaC	knockout	3330614	3331250	6	increased_insertions	nodirection	NA	s1e05
mlaD	knockout	3331268	3331820	6	increased_insertions	nodirection	NA	s1e05
mlaE	knockout	3331824	3332607	6	increased_insertions	nodirection	NA	s1e05
mlaF	knockout	3332614	3333424	6	increased_insertions	nodirection	NA	s1e05
dam	upregulated	3508435	3509272	1.81668	increased_insertions	reverse		s1e05
damX	knockout	3509378	3510665	1.81668	increased_insertions	reverse	dam__3prime	s1e05
aroB	upregulated	3510756	3511845	5.22927	increased_insertions	reverse		s1e05
aroK	knockout	3511901	3512423	5.22927	increased_insertions	reverse	aroB__3prime	s1e05
hofQ	knockout	3512823	3514062	4.69069	increased_insertions	forward	mrcA	s1e05
mrcA	knockout	3516229	3518782	1	increased_insertions	nodirection	NA	s1e05
yhhM	unclassified	3598610	3598970	6.78896	increased_insertions	forward	yhhN__3prime	s1e05
yhhN	upregulated	3599110	3599737	6.78896	increased_insertions	forward		s1e05
yhhJ	unclassified	3619038	3620163	2.01846	increased_insertions	forward	yhiM	s1e05
rbbA	knockout	3620162	3622898	2.01846	increased_insertions	forward	yhiM	s1e05
yibQ	unclassified	3781460	3782420	2.65708	increased_insertions	forward	hldD	s1e05
waaH	knockout	3782406	3783441	2.65708	increased_insertions	forward	hldD	s1e05
tdh	knockout	3783679	3784705	3	increased_insertions	nodirection	NA	s1e05
kbl	knockout	3784714	3785911	3	increased_insertions	nodirection	NA	s1e05
pstB	upregulated	3900952	3901726	5.41995	increased_insertions	reverse		s1e05
3901746_3901810	downregulated	3901746	3901810	-5.41995	increased_insertions	reverse		s1e05
pstA	knockout	3901908	3902799	5.41995	increased_insertions	reverse	pstB__3prime	s1e05
pstC	knockout	3902798	3903758	5.41995	increased_insertions	reverse	pstB__3prime	s1e05
3903802_3903837	downregulated	3903802	3903837	-4.53863	increased_insertions	reverse		s1e05
pstS	knockout	3903844	3904885	4.53863	increased_insertions	reverse	pstC__3prime	s1e05
hdfR	knockout	3940487	3941327	6	increased_insertions	nodirection	NA	s1e05
yifE	knockout	3941445	3941784	6	increased_insertions	nodirection	NA	s1e05
glnA	knockout	4049984	4051394	3	increased_insertions	nodirection	NA	s1e05
tpiA	upregulated	4100667	4101435	4.29792	increased_insertions	reverse		s1e05
yiiQ	knockout	4101542	4102142	4.29792	increased_insertions	reverse	tpiA__3prime	s1e05
zur	knockout	4249415	4249931	4	increased_insertions	nodirection	NA	s1e05
phnJ	upregulated	4308577	4309423	7.10764	increased_insertions	reverse	phnK__3prime	s1e05
phnI	knockout	4309415	4310480	7.10764	increased_insertions	reverse	phnJ__3prime	s1e05
4315618_4316201	downregulated	4315618	4316201	-3.72552	increased_insertions	reverse		s1e05
yjdM	knockout	4316215	4316551	3.72552	increased_insertions	reverse	yjdN__3prime	s1e05
epmB	knockout	4364445	4365474	5	increased_insertions	nodirection	NA	s1e05
hflX	knockout	4390488	4391769	4.10143	increased_insertions	forward	hflX__3prime	s1e05
yjjV	knockout	4603297	4604077	6.8393	increased_insertions	reverse	rsmC__3prime	s1e05
