## Supplemental Table 8 for "YhcB coordinates peptidoglycan and LPS biogenesis with phospholipid synthesis during *Escherichia coli* cell growth"

### Sheet: Sheet1
Supplementary Table 8. Spontaneous suppressor mutations that restore a ∆yhcB defect
Mutant	Change locusa	Change type	Mutation	Effect
1	103208	SNP	A>G	Non-synonymous single nucleotide polymorphism (SNP), synonymous amino acid mutation in LpxCK55K
2	3333428	Inversionb		Separation of the mla operon from the operon promoters
2	3333440	Inversionb
3	192855	SNP	C>T	CdsAS231L
3	1355404	SNP	A>G	PuuDI10V
4	2458352	Deletion	-TTGAAG	Conservative in frame deletion in mlaA  mlaA*
5	192878	SNP	A>G	CdsAS239G
6	2458352	Insertion	+TTGAAG	Conservative in frame insertion in mlaA
aThe position in bp in the BW25113 reference genome (accession: CP009273.1)
bThe inversion locus is the output taken from BreSeq. Structural rearrangement is evident, but the precise reorganization cannot be determined from Illumina sequence data alone.
