## Supplemental Table9 for "YhcB coordinates peptidoglycan and LPS biogenesis with phospholipid synthesis during *Escherichia coli* cell growth"

1(1)	WP_053335154.1	WP_053335154.1 phosphatidate cytidylyltransferase
1(1)	WP_029620800.1	WP_029620800.1 phosphatidate cytidylyltransferase
1(1)	WP_129438369.1	WP_129438369.1 phosphatidate cytidylyltransferase
1(1)	WP_000922446.1	WP_000922446.1 MULTISPECIES: phosphatidate cytidylyltransferase
1(1)	WP_009873820.1	WP_009873820.1 phosphatidate cytidylyltransferase
1(1)	WP_144209750.1	WP_144209750.1 phosphatidate cytidylyltransferase
1(1)	WP_002624591.1	WP_002624591.1 phosphatidate cytidylyltransferase
1(1)	WP_004081613.1	WP_004081613.1 phosphatidate cytidylyltransferase
1(1)	WP_137332153.1	WP_137332153.1 phosphatidate cytidylyltransferase
1(1)	WP_008937777.1	WP_008937777.1 phosphatidate cytidylyltransferase
1(1)	WP_121990932.1	WP_121990932.1 phosphatidate cytidylyltransferase
1(1)	WP_149804272.1	WP_149804272.1 phosphatidate cytidylyltransferase
1(1)	WP_015468841.1	WP_015468841.1 phosphatidate cytidylyltransferase
1(1)	WP_135818974.1	WP_135818974.1 phosphatidate cytidylyltransferase
1(1)	WP_051670398.1	WP_051670398.1 phosphatidate cytidylyltransferase
1(1)	WP_035265605.1	WP_035265605.1 phosphatidate cytidylyltransferase
1(1)	WP_080878198.1	WP_080878198.1 phosphatidate cytidylyltransferase
1(1)	WP_002442562.1	WP_002442562.1 MULTISPECIES: phosphatidate cytidylyltransferase
1(1)	WP_021456400.1	WP_021456400.1 phosphatidate cytidylyltransferase
1(1)	WP_067613003.1	WP_067613003.1 phosphatidate cytidylyltransferase
1(1)	WP_025094867.1	WP_025094867.1 phosphatidate cytidylyltransferase
1(1)	WP_008826420.1	WP_008826420.1 CDP-archaeol synthase
1(1)	WP_107919467.1	WP_107919467.1 phosphatidate cytidylyltransferase
1(1)	WP_207683490.1	WP_207683490.1 phosphatidate cytidylyltransferase
1(1)	WP_150960891.1	WP_150960891.1 phosphatidate cytidylyltransferase
1(1)	WP_086743713.1	WP_086743713.1 phosphatidate cytidylyltransferase
1(1)	WP_204615352.1	WP_204615352.1 phosphatidate cytidylyltransferase
1(1)	WP_148741286.1	WP_148741286.1 phosphatidate cytidylyltransferase
1(1)	WP_186755137.1	WP_186755137.1 MULTISPECIES: phosphatidate cytidylyltransferase
1(1)	WP_063242525.1	WP_063242525.1 phosphatidate cytidylyltransferase
1(1)	WP_155307833.1	WP_155307833.1 phosphatidate cytidylyltransferase
1(1)	WP_002914075.1	WP_002914075.1 phosphatidate cytidylyltransferase
1(1)	WP_175304326.1	WP_175304326.1 phosphatidate cytidylyltransferase
1(1)	WP_158949750.1	WP_158949750.1 CDP-archaeol synthase
1(1)	WP_020472092.1	WP_020472092.1 phosphatidate cytidylyltransferase
1(1)	WP_201327002.1	WP_201327002.1 phosphatidate cytidylyltransferase
1(1)	WP_157895363.1	WP_157895363.1 CDP-archaeol synthase
1(1)	WP_169350160.1	WP_169350160.1 phosphatidate cytidylyltransferase
1(1)	WP_204226856.1	WP_204226856.1 phosphatidate cytidylyltransferase
1(1)	WP_069116726.1	WP_069116726.1 phosphatidate cytidylyltransferase
1(1)	WP_004211179.1	WP_004211179.1 MULTISPECIES: phosphatidate cytidylyltransferase
1(1)	WP_005902539.1	WP_005902539.1 phosphatidate cytidylyltransferase
1(1)	WP_201097587.1	WP_201097587.1 CDP-archaeol synthase
1(1)	WP_182339503.1	WP_182339503.1 phosphatidate cytidylyltransferase
1(1)	WP_206940315.1	WP_206940315.1 phosphatidate cytidylyltransferase
2(1)	WP_199904008.1	WP_199904008.1 RIP metalloprotease RseP
2(1)	WP_197410904.1	WP_197410904.1 RIP metalloprotease RseP
2(1)	WP_008937779.1	WP_008937779.1 RIP metalloprotease RseP
2(1)	WP_038049849.1	WP_038049849.1 RIP metalloprotease RseP
2(1)	WP_095323366.1	WP_095323366.1 RIP metalloprotease RseP
2(1)	WP_005902536.1	WP_005902536.1 RIP metalloprotease
2(1)	WP_159450660.1	WP_159450660.1 RIP metalloprotease RseP
2(1)	WP_204615355.1	WP_204615355.1 RIP metalloprotease RseP
2(1)	WP_201327000.1	WP_201327000.1 RIP metalloprotease RseP
2(1)	WP_129438373.1	WP_129438373.1 RIP metalloprotease RseP
2(1)	WP_206940313.1	WP_206940313.1 RIP metalloprotease RseP
2(1)	WP_193331491.1	WP_193331491.1 sigma E protease regulator RseP
2(1)	WP_137332155.1	WP_137332155.1 RIP metalloprotease RseP
2(1)	WP_008826418.1	WP_008826418.1 RIP metalloprotease RseP
2(1)	WP_069116722.1	WP_069116722.1 RIP metalloprotease RseP
2(1)	WP_002914073.1	WP_002914073.1 RIP metalloprotease RseP
2(1)	WP_121990934.1	WP_121990934.1 RIP metalloprotease RseP
2(1)	WP_201097584.1	WP_201097584.1 RIP metalloprotease
2(1)	WP_093287242.1	WP_093287242.1 RIP metalloprotease RseP
2(1)	WP_090893997.1	WP_090893997.1 RIP metalloprotease RseP
2(1)	WP_158949754.1	WP_158949754.1 RIP metalloprotease RseP
2(1)	WP_155307835.1	WP_155307835.1 RIP metalloprotease RseP
2(1)	WP_144209744.1	WP_144209744.1 sigma E protease regulator RseP
2(1)	WP_182339501.1	WP_182339501.1 RIP metalloprotease RseP
2(1)	WP_001295561.1	WP_001295561.1 MULTISPECIES: sigma E protease regulator RseP
2(1)	WP_029620799.1	WP_029620799.1 RIP metalloprotease RseP
2(1)	WP_149804273.1	WP_149804273.1 RIP metalloprotease RseP
2(1)	WP_010337466.1	WP_010337466.1 RIP metalloprotease RseP
2(1)	WP_027354196.1	WP_027354196.1 RIP metalloprotease RseP
2(1)	WP_172849388.1	WP_172849388.1 sigma E protease regulator RseP
2(1)	WP_148741284.1	WP_148741284.1 RIP metalloprotease RseP
2(1)	WP_186755139.1	WP_186755139.1 MULTISPECIES: sigma E protease regulator RseP
2(1)	WP_151808859.1	WP_151808859.1 RIP metalloprotease RseP
3(1)	WP_201097586.1	WP_201097586.1 1-deoxy-D-xylulose-5-phosphate reductoisomerase
3(1)	WP_008826419.1	WP_008826419.1 1-deoxy-D-xylulose-5-phosphate reductoisomerase
3(1)	WP_027354195.1	WP_027354195.1 1-deoxy-D-xylulose-5-phosphate reductoisomerase
3(1)	WP_000811917.1	WP_000811917.1 MULTISPECIES: 1-deoxy-D-xylulose-5-phosphate reductoisomerase
3(1)	WP_206940314.1	WP_206940314.1 1-deoxy-D-xylulose-5-phosphate reductoisomerase
3(1)	WP_172849387.1	WP_172849387.1 1-deoxy-D-xylulose-5-phosphate reductoisomerase
3(1)	WP_155307834.1	WP_155307834.1 1-deoxy-D-xylulose-5-phosphate reductoisomerase
3(1)	WP_010337467.1	WP_010337467.1 1-deoxy-D-xylulose-5-phosphate reductoisomerase
3(1)	WP_008937778.1	WP_008937778.1 1-deoxy-D-xylulose-5-phosphate reductoisomerase
3(1)	WP_093287244.1	WP_093287244.1 1-deoxy-D-xylulose-5-phosphate reductoisomerase
3(1)	WP_129438371.1	WP_129438371.1 1-deoxy-D-xylulose-5-phosphate reductoisomerase
3(1)	WP_158949752.1	WP_158949752.1 1-deoxy-D-xylulose-5-phosphate reductoisomerase
3(1)	WP_144209747.1	WP_144209747.1 1-deoxy-D-xylulose-5-phosphate reductoisomerase
3(1)	WP_080878199.1	WP_080878199.1 1-deoxy-D-xylulose-5-phosphate reductoisomerase
3(1)	WP_067613005.1	WP_067613005.1 1-deoxy-D-xylulose-5-phosphate reductoisomerase
3(1)	WP_182339502.1	WP_182339502.1 1-deoxy-D-xylulose-5-phosphate reductoisomerase
3(1)	WP_044280386.1	WP_044280386.1 1-deoxy-D-xylulose-5-phosphate reductoisomerase
3(1)	WP_150960893.1	WP_150960893.1 1-deoxy-D-xylulose-5-phosphate reductoisomerase
3(1)	WP_032884865.1	WP_032884865.1 1-deoxy-D-xylulose-5-phosphate reductoisomerase
3(1)	WP_204615354.1	WP_204615354.1 1-deoxy-D-xylulose-5-phosphate reductoisomerase
3(1)	WP_148741285.1	WP_148741285.1 1-deoxy-D-xylulose-5-phosphate reductoisomerase
3(1)	WP_137332154.1	WP_137332154.1 1-deoxy-D-xylulose-5-phosphate reductoisomerase
3(1)	WP_193331492.1	WP_193331492.1 1-deoxy-D-xylulose-5-phosphate reductoisomerase
3(1)	WP_069116724.1	WP_069116724.1 1-deoxy-D-xylulose-5-phosphate reductoisomerase
3(1)	WP_201327001.1	WP_201327001.1 1-deoxy-D-xylulose-5-phosphate reductoisomerase
3(1)	WP_107919468.1	WP_107919468.1 1-deoxy-D-xylulose-5-phosphate reductoisomerase
3(1)	WP_038049848.1	WP_038049848.1 1-deoxy-D-xylulose-5-phosphate reductoisomerase
3(1)	WP_133631646.1	WP_133631646.1 MULTISPECIES: 1-deoxy-D-xylulose-5-phosphate reductoisomerase
3(1)	WP_151808860.1	WP_151808860.1 1-deoxy-D-xylulose-5-phosphate reductoisomerase
3(1)	WP_090893995.1	WP_090893995.1 1-deoxy-D-xylulose-5-phosphate reductoisomerase
3(1)	WP_121990933.1	WP_121990933.1 1-deoxy-D-xylulose-5-phosphate reductoisomerase
4(1)	WP_063205563.1	WP_063205563.1 ribosome recycling factor
4(1)	WP_129438365.1	WP_129438365.1 ribosome recycling factor
4(1)	WP_155307832.1	WP_155307832.1 ribosome recycling factor
4(1)	WP_189683775.1	WP_189683775.1 MULTISPECIES: ribosome recycling factor
4(1)	WP_004081616.1	WP_004081616.1 MULTISPECIES: ribosome recycling factor
4(1)	WP_008937775.1	WP_008937775.1 ribosome recycling factor
4(1)	WP_027354192.1	WP_027354192.1 ribosome recycling factor
4(1)	WP_201097591.1	WP_201097591.1 ribosome recycling factor
4(1)	WP_086743715.1	WP_086743715.1 ribosome recycling factor
4(1)	WP_019276443.1	WP_019276443.1 MULTISPECIES: ribosome recycling factor
4(1)	WP_148741288.1	WP_148741288.1 ribosome recycling factor
4(1)	WP_144209756.1	WP_144209756.1 ribosome recycling factor
4(1)	WP_135313008.1	WP_135313008.1 ribosome recycling factor
4(1)	WP_004211176.1	WP_004211176.1 MULTISPECIES: ribosome recycling factor
4(1)	WP_008826424.1	WP_008826424.1 ribosome recycling factor
4(1)	WP_150960887.1	WP_150960887.1 ribosome recycling factor
4(1)	WP_149804270.1	WP_149804270.1 ribosome recycling factor
4(1)	WP_002442559.1	WP_002442559.1 MULTISPECIES: ribosome recycling factor
4(1)	WP_206940317.1	WP_206940317.1 ribosome recycling factor
4(1)	WP_137332151.1	WP_137332151.1 ribosome recycling factor
4(1)	WP_000622418.1	WP_000622418.1 MULTISPECIES: ribosome recycling factor
4(1)	WP_049249160.1	WP_049249160.1 MULTISPECIES: ribosome recycling factor
4(1)	WP_182339505.1	WP_182339505.1 ribosome recycling factor
4(1)	WP_204615348.1	WP_204615348.1 ribosome recycling factor
4(1)	WP_067613001.1	WP_067613001.1 ribosome recycling factor
4(1)	WP_158949746.1	WP_158949746.1 ribosome recycling factor
4(1)	WP_015468843.1	WP_015468843.1 ribosome recycling factor
4(1)	WP_207683492.1	WP_207683492.1 ribosome recycling factor
4(1)	WP_029620802.1	WP_029620802.1 MULTISPECIES: ribosome recycling factor
4(1)	WP_004936784.1	WP_004936784.1 MULTISPECIES: ribosome recycling factor
5(1)	WP_004211175.1	WP_004211175.1 MULTISPECIES: UMP kinase
5(1)	WP_129444049.1	WP_129444049.1 UMP kinase
5(1)	WP_144209758.1	WP_144209758.1 UMP kinase
5(1)	WP_158949744.1	WP_158949744.1 UMP kinase
5(1)	WP_027354191.1	WP_027354191.1 UMP kinase
5(1)	WP_086743716.1	WP_086743716.1 UMP kinase
5(1)	WP_006957910.1	WP_006957910.1 MULTISPECIES: UMP kinase
5(1)	WP_000224573.1	WP_000224573.1 MULTISPECIES: UMP kinase
5(1)	WP_008937774.1	WP_008937774.1 UMP kinase
5(1)	WP_197740621.1	WP_197740621.1 UMP kinase
5(1)	WP_201097593.1	WP_201097593.1 UMP kinase
5(1)	WP_148741289.1	WP_148741289.1 UMP kinase
5(1)	WP_133631647.1	WP_133631647.1 MULTISPECIES: UMP kinase
5(1)	WP_029620803.1	WP_029620803.1 MULTISPECIES: UMP kinase
5(1)	WP_063242524.1	WP_063242524.1 UMP kinase
5(1)	WP_008826425.1	WP_008826425.1 UMP kinase
5(1)	WP_150960885.1	WP_150960885.1 UMP kinase
5(1)	WP_002436299.1	WP_002436299.1 MULTISPECIES: UMP kinase
5(1)	WP_149804269.1	WP_149804269.1 UMP kinase
5(1)	WP_067612999.1	WP_067612999.1 UMP kinase
5(1)	WP_004936781.1	WP_004936781.1 MULTISPECIES: UMP kinase
5(1)	WP_206940318.1	WP_206940318.1 UMP kinase
5(1)	WP_204615346.1	WP_204615346.1 UMP kinase
5(1)	WP_137332150.1	WP_137332150.1 UMP kinase
5(1)	WP_207683493.1	WP_207683493.1 UMP kinase
5(1)	WP_182339506.1	WP_182339506.1 UMP kinase
5(1)	WP_135313010.1	WP_135313010.1 UMP kinase
5(1)	WP_015468844.1	WP_015468844.1 UMP kinase
6(1)	WP_148741283.1	WP_148741283.1 outer membrane protein assembly factor BamA
6(1)	WP_012016123.1	WP_012016123.1 MULTISPECIES: outer membrane protein assembly factor BamA
6(1)	WP_158949756.1	WP_158949756.1 outer membrane protein assembly factor BamA
6(1)	WP_040886591.1	WP_040886591.1 outer membrane protein assembly factor BamA
6(1)	WP_029620798.1	WP_029620798.1 MULTISPECIES: outer membrane protein assembly factor BamA
6(1)	WP_018920219.1	WP_018920219.1 outer membrane protein assembly factor
6(1)	WP_149804274.1	WP_149804274.1 outer membrane protein assembly factor BamA
6(1)	WP_068821945.1	WP_068821945.1 outer membrane protein assembly factor BamA
6(1)	WP_071148488.1	WP_071148488.1 outer membrane protein assembly factor BamA
6(1)	WP_172849389.1	WP_172849389.1 outer membrane protein assembly factor BamA
6(1)	WP_001240896.1	WP_001240896.1 MULTISPECIES: outer membrane protein assembly factor BamA
6(1)	WP_133439021.1	WP_133439021.1 BamA/TamA family outer membrane protein
6(1)	WP_137332156.1	WP_137332156.1 outer membrane protein assembly factor BamA
6(1)	WP_161798538.1	WP_161798538.1 MULTISPECIES: outer membrane protein assembly factor BamA
6(1)	WP_122129349.1	WP_122129349.1 outer membrane protein assembly factor BamA
6(1)	WP_182339500.1	WP_182339500.1 outer membrane protein assembly factor BamA
6(1)	WP_206940312.1	WP_206940312.1 outer membrane protein assembly factor BamA
6(1)	WP_144209741.1	WP_144209741.1 outer membrane protein assembly factor BamA
6(1)	WP_067613007.1	WP_067613007.1 outer membrane protein assembly factor BamA
6(1)	WP_193331490.1	WP_193331490.1 outer membrane protein assembly factor BamA
6(1)	WP_201097582.1	WP_201097582.1 outer membrane protein assembly factor BamA
7(1)	WP_137332148.1	WP_137332148.1 30S ribosomal protein S2
7(1)	WP_206940321.1	WP_206940321.1 30S ribosomal protein S2
7(1)	WP_129444045.1	WP_129444045.1 30S ribosomal protein S2
7(1)	WP_029620805.1	WP_029620805.1 MULTISPECIES: 30S ribosomal protein S2
7(1)	WP_006957912.1	WP_006957912.1 MULTISPECIES: 30S ribosomal protein S2
7(1)	WP_067612995.1	WP_067612995.1 30S ribosomal protein S2
7(1)	WP_150960881.1	WP_150960881.1 30S ribosomal protein S2
7(1)	WP_201097597.1	WP_201097597.1 30S ribosomal protein S2
7(1)	WP_063205557.1	WP_063205557.1 30S ribosomal protein S2
7(1)	WP_002442555.1	WP_002442555.1 MULTISPECIES: 30S ribosomal protein S2
7(1)	WP_204615342.1	WP_204615342.1 30S ribosomal protein S2
7(1)	WP_086743718.1	WP_086743718.1 30S ribosomal protein S2
7(1)	WP_158949742.1	WP_158949742.1 30S ribosomal protein S2
7(1)	WP_148741291.1	WP_148741291.1 30S ribosomal protein S2
7(1)	WP_008937772.1	WP_008937772.1 30S ribosomal protein S2
7(1)	WP_207683495.1	WP_207683495.1 30S ribosomal protein S2
7(1)	WP_015468846.1	WP_015468846.1 30S ribosomal protein S2
7(1)	WP_027354189.1	WP_027354189.1 30S ribosomal protein S2
7(1)	WP_010337471.1	WP_010337471.1 MULTISPECIES: 30S ribosomal protein S2
7(1)	WP_155307829.1	WP_155307829.1 30S ribosomal protein S2
7(1)	WP_144209764.1	WP_144209764.1 30S ribosomal protein S2
8(1)	WP_137332149.1	WP_137332149.1 elongation factor Ts
8(1)	WP_006957911.1	WP_006957911.1 MULTISPECIES: elongation factor Ts
8(1)	WP_158951891.1	WP_158951891.1 elongation factor Ts
8(1)	WP_029620804.1	WP_029620804.1 elongation factor Ts
8(1)	WP_010337470.1	WP_010337470.1 MULTISPECIES: elongation factor Ts
8(1)	WP_063242523.1	WP_063242523.1 elongation factor Ts
8(1)	WP_144209761.1	WP_144209761.1 elongation factor Ts
8(1)	WP_201097595.1	WP_201097595.1 elongation factor Ts
8(1)	WP_008937773.1	WP_008937773.1 elongation factor Ts
8(1)	WP_182339508.1	WP_182339508.1 elongation factor Ts
8(1)	WP_067612997.1	WP_067612997.1 elongation factor Ts
8(1)	WP_015468845.1	WP_015468845.1 elongation factor Ts
8(1)	WP_206940319.1	WP_206940319.1 elongation factor Ts
8(1)	WP_002442557.1	WP_002442557.1 MULTISPECIES: elongation factor Ts
8(1)	WP_000818114.1	WP_000818114.1 MULTISPECIES: elongation factor Ts
8(1)	WP_204615344.1	WP_204615344.1 elongation factor Ts
8(1)	WP_086743717.1	WP_086743717.1 elongation factor Ts
8(1)	WP_148741290.1	WP_148741290.1 elongation factor Ts
8(1)	WP_150960883.1	WP_150960883.1 elongation factor Ts
8(1)	WP_012016116.1	WP_012016116.1 MULTISPECIES: elongation factor Ts
9(1)	WP_202895320.1	WP_202895320.1 MULTISPECIES: molecular chaperone Skp
9(1)	WP_068821946.1	WP_068821946.1 OmpH family outer membrane protein
9(1)	WP_000758956.1	WP_000758956.1 MULTISPECIES: molecular chaperone Skp
9(1)	WP_022161899.1	WP_022161899.1 OmpH family outer membrane protein
9(1)	WP_072783203.1	WP_072783203.1 OmpH family outer membrane protein
9(1)	WP_133439019.1	WP_133439019.1 OmpH family outer membrane protein
9(1)	WP_068822117.1	WP_068822117.1 OmpH family outer membrane protein
9(1)	WP_152378427.1	WP_152378427.1 OmpH family outer membrane protein
9(1)	WP_004378239.1	WP_004378239.1 MULTISPECIES: OmpH family outer membrane protein
9(1)	WP_022161900.1	WP_022161900.1 OmpH family outer membrane protein
9(1)	WP_133439020.1	WP_133439020.1 OmpH family outer membrane protein
9(1)	WP_025879530.1	WP_025879530.1 OmpH family outer membrane protein
10(1)	WP_090893998.1	WP_090893998.1 proline--tRNA ligase
10(1)	WP_002442566.1	WP_002442566.1 proline--tRNA ligase
10(1)	WP_121990935.1	WP_121990935.1 proline--tRNA ligase
10(1)	WP_129438376.1	WP_129438376.1 proline--tRNA ligase
10(1)	WP_002902234.1	WP_002902234.1 MULTISPECIES: proline--tRNA ligase
10(1)	WP_008826417.1	WP_008826417.1 proline--tRNA ligase
10(1)	WP_080878201.1	WP_080878201.1 proline--tRNA ligase
10(1)	WP_003412200.1	WP_003412200.1 MULTISPECIES: glycine--tRNA ligase
10(1)	WP_018024503.1	WP_018024503.1 glycine--tRNA ligase
11(1)	WP_094736565.1	WP_094736565.1 DNA repair protein RecO
11(1)	WP_003895862.1	WP_003895862.1 DNA repair protein RecO
11(1)	WP_018186632.1	WP_018186632.1 MULTISPECIES: DNA repair protein RecO
11(1)	WP_116507948.1	WP_116507948.1 DNA repair protein RecO
11(1)	WP_026162289.1	WP_026162289.1 DNA repair protein RecO
11(1)	WP_010832563.1	WP_010832563.1 MULTISPECIES: DNA repair protein RecO
11(1)	WP_003412222.1	WP_003412222.1 MULTISPECIES: DNA repair protein RecO
11(1)	WP_044280289.1	WP_044280289.1 DNA repair protein RecO
11(1)	WP_143979979.1	WP_143979979.1 DNA repair protein RecO
12(1)	WP_090893989.1	WP_090893989.1 peptidase
12(1)	WP_080878195.1	WP_080878195.1 peptidase
12(1)	WP_121990929.1	WP_121990929.1 TldD/PmbA family protein
12(1)	WP_080878196.1	WP_080878196.1 metalloprotease TldD
12(1)	WP_121990930.1	WP_121990930.1 metalloprotease TldD
12(1)	WP_090893990.1	WP_090893990.1 metalloprotease TldD
13(1)	WP_063242526.1	WP_063242526.1 RIP metalloprotease RseP
13(1)	WP_169350161.1	WP_169350161.1 RIP metalloprotease RseP
13(1)	WP_204226857.1	WP_204226857.1 RIP metalloprotease RseP
13(1)	WP_083860454.1	WP_083860454.1 RIP metalloprotease RseP
13(1)	WP_002624592.1	WP_002624592.1 RIP metalloprotease RseP
14(1)	WP_015468838.1	WP_015468838.1 tRNA (adenosine(37)-N6)-threonylcarbamoyltransferase complex dimerization subunit type 1 TsaB
14(1)	WP_169350163.1	WP_169350163.1 tRNA (adenosine(37)-N6)-threonylcarbamoyltransferase complex dimerization subunit type 1 TsaB
14(1)	WP_204226859.1	WP_204226859.1 tRNA (adenosine(37)-N6)-threonylcarbamoyltransferase complex dimerization subunit type 1 TsaB
14(1)	WP_002624594.1	WP_002624594.1 tRNA (adenosine(37)-N6)-threonylcarbamoyltransferase complex dimerization subunit type 1 TsaB
14(1)	WP_063242527.1	WP_063242527.1 tRNA (adenosine(37)-N6)-threonylcarbamoyltransferase complex dimerization subunit type 1 TsaB
15(1)	WP_051204151.1	WP_051204151.1 MULTISPECIES: transcriptional repressor
15(1)	WP_018024502.1	WP_018024502.1 transcriptional repressor
15(1)	WP_003899290.1	WP_003899290.1 zinc uptake transcriptional repressor Zur
15(1)	WP_003895858.1	WP_003895858.1 transcriptional repressor
16(1)	WP_073831836.1	WP_073831836.1 MULTISPECIES: GTPase Era
16(1)	WP_003412224.1	WP_003412224.1 MULTISPECIES: GTPase Era
16(1)	WP_051061043.1	WP_051061043.1 GTPase Era
16(1)	WP_003895864.1	WP_003895864.1 GTPase Era
17(1)	WP_068821943.1	WP_068821943.1 hypothetical protein
17(1)	WP_133441044.1	WP_133441044.1 hypothetical protein
17(1)	WP_072783211.1	WP_072783211.1 hypothetical protein
17(1)	WP_018920221.1	WP_018920221.1 MULTISPECIES: outer membrane beta-barrel protein
18(1)	WP_129444047.1	WP_129444047.1 translation elongation factor Ts
18(1)	WP_207683494.1	WP_207683494.1 translation elongation factor Ts
18(1)	WP_027354190.1	WP_027354190.1 translation elongation factor Ts
18(1)	WP_155307830.1	WP_155307830.1 translation elongation factor Ts
19(1)	WP_071148487.1	WP_071148487.1 glutamate racemase
19(1)	WP_068821947.1	WP_068821947.1 glutamate racemase
19(1)	WP_072783201.1	WP_072783201.1 glutamate racemase
20(1)	WP_090893986.1	WP_090893986.1 YbhB/YbcL family Raf kinase inhibitor-like protein
20(1)	WP_080878193.1	WP_080878193.1 YbhB/YbcL family Raf kinase inhibitor-like protein
20(1)	WP_121990928.1	WP_121990928.1 YbhB/YbcL family Raf kinase inhibitor-like protein
21(1)	WP_057340624.1	WP_057340624.1 amidase
21(1)	WP_143979976.1	WP_143979976.1 amidase
21(1)	WP_003895863.1	WP_003895863.1 amidase
22(1)	WP_143979980.1	WP_143979980.1 CesT family type III secretion system chaperone
22(1)	WP_003412208.1	WP_003412208.1 MULTISPECIES: hypothetical protein
22(1)	WP_003895860.1	WP_003895860.1 hypothetical protein
23(1)	WP_150960895.1	WP_150960895.1 TetR/AcrR family transcriptional regulator
23(1)	WP_143979981.1	WP_143979981.1 TetR family transcriptional regulator
23(1)	WP_143979982.1	WP_143979982.1 TetR family transcriptional regulator
24(1)	WP_204226858.1	WP_204226858.1 septal ring lytic transglycosylase RlpA family protein
24(1)	WP_002624593.1	WP_002624593.1 septal ring lytic transglycosylase RlpA family protein
24(1)	WP_169350162.1	WP_169350162.1 septal ring lytic transglycosylase RlpA family protein
25(1)	WP_003895857.1	WP_003895857.1 MULTISPECIES: winged helix-turn-helix transcriptional regulator
25(1)	WP_003412205.1	WP_003412205.1 MULTISPECIES: helix-turn-helix transcriptional regulator
26(1)	WP_003895865.1	WP_003895865.1 hypothetical protein
26(1)	WP_003412226.1	WP_003412226.1 MULTISPECIES: hypothetical protein
27(1)	WP_020472094.1	WP_020472094.1 hypothetical protein, partial
27(1)	WP_020472095.1	WP_020472095.1 Type 1 glutamine amidotransferase-like domain-containing protein, partial
28(1)	WP_065570654.1	WP_065570654.1 2-isopropylmalate synthase
28(1)	WP_010832561.1	WP_010832561.1 2-isopropylmalate synthase
29(1)	WP_018920222.1	WP_018920222.1 hypothetical protein
29(1)	WP_071148490.1	WP_071148490.1 hypothetical protein
30(1)	WP_072783213.1	WP_072783213.1 NAD kinase
30(1)	WP_068821942.1	WP_068821942.1 NAD kinase
31(1)	WP_072783215.1	WP_072783215.1 CBS domain-containing protein
31(1)	WP_068821941.1	WP_068821941.1 CBS domain-containing protein
32(1)	WP_020472090.1	WP_020472090.1 adenylosuccinate synthase
32(1)	WP_093287252.1	WP_093287252.1 adenylosuccinate synthase
33(1)	WP_094736567.1	WP_094736567.1 DsbA family oxidoreductase
33(1)	WP_065570651.1	WP_065570651.1 DsbA family oxidoreductase
34(1)	WP_065572195.1	WP_065572195.1 tRNA dihydrouridine synthase DusB
34(1)	WP_094736568.1	WP_094736568.1 tRNA dihydrouridine synthase DusB
35(1)	WP_094736616.1	WP_094736616.1 TRIC cation channel family protein
35(1)	WP_018186631.1	WP_018186631.1 MULTISPECIES: TRIC cation channel family protein
36(1)	WP_069116720.1	WP_069116720.1 PolC-type DNA polymerase III
36(1)	WP_095323372.1	WP_095323372.1 MULTISPECIES: PolC-type DNA polymerase III
37(1)	WP_080878192.1	WP_080878192.1 hypothetical protein
37(1)	WP_121990927.1	WP_121990927.1 hypothetical protein
38(1)	WP_149804275.1	WP_149804275.1 UDP-3-O-(3-hydroxymyristoyl)glucosamine N-acyltransferase
38(1)	WP_029620797.1	WP_029620797.1 UDP-3-O-(3-hydroxymyristoyl)glucosamine N-acyltransferase
39(1)	WP_155307836.1	WP_155307836.1 phosphoribosylformylglycinamidine synthase subunit PurS
39(1)	WP_027354197.1	WP_027354197.1 phosphoribosylformylglycinamidine synthase
40(1)	WP_189003562.1	WP_189003562.1 tRNA (guanosine(18)-2'-O)-methyltransferase TrmH
40(1)	WP_146883697.1	WP_146883697.1 tRNA (guanosine(18)-2'-O)-methyltransferase TrmH
41(1)	WP_189003568.1	WP_189003568.1 DUF2270 domain-containing protein
41(1)	WP_146883785.1	WP_146883785.1 DUF2270 domain-containing protein
42(1)	WP_189003571.1	WP_189003571.1 PKD domain-containing protein
42(1)	WP_186815904.1	WP_186815904.1 PKD domain-containing protein
43(1)	WP_189003773.1	WP_189003773.1 FAD-dependent oxidoreductase
43(1)	WP_146883700.1	WP_146883700.1 FAD-dependent oxidoreductase
44(1)	WP_189003775.1	WP_189003775.1 A/G-specific adenine glycosylase
44(1)	WP_146883695.1	WP_146883695.1 A/G-specific adenine glycosylase
45(1)	WP_005902542.1	WP_005902542.1 polyprenyl synthetase family protein
45(1)	WP_201327004.1	WP_201327004.1 polyprenyl synthetase family protein
46(1)	WP_204226853.1	WP_204226853.1 RluA family pseudouridine synthase
46(1)	WP_157369404.1	WP_157369404.1 RluA family pseudouridine synthase
47(1)	WP_204226854.1	WP_204226854.1 protein kinase
47(1)	WP_020472089.1	WP_020472089.1 protein kinase
48(1)	WP_204615356.1	WP_204615356.1 flavodoxin-dependent (E)-4-hydroxy-3-methylbut-2-enyl-diphosphate synthase
48(1)	WP_201326999.1	WP_201326999.1 flavodoxin-dependent (E)-4-hydroxy-3-methylbut-2-enyl-diphosphate synthase
